# Microbiome remodeling through bacterial competition and host behavior enables rapid adaptation to environmental toxins

**DOI:** 10.1101/2023.06.21.545768

**Authors:** Dan Kim, Olga Maria Pérez-Carrascal, Catherin DeSousa, Da Kyung Jung, Seneca Bohley, Lila Wijaya, Kenneth Trang, Sarah Khoury, Michael Shapira

## Abstract

Human activity is altering the environment in a rapid pace, challenging the adaptive capacities of genetic variation within animal populations. Animals also harbor extensive gut microbiomes, which play diverse roles in host health and fitness and may help expanding host capabilities. The unprecedented scale of human usage of xenobiotics and contamination with environmental toxins describes one challenge against which bacteria with their immense biochemical diversity would be useful, by increasing detoxification capacities. To explore the potential of bacteria-assisted rapid adaptation, we used *Caenorhabditis elegans* worms harboring a defined microbiome, and neomycin as a model toxin, harmful for the worm host and neutralized to different extents by some microbiome members. Worms raised in the presence of neomycin showed delayed development and decreased survival but were protected when colonized by neomycin-resistant members of the microbiome. Two distinct mechanisms facilitated this protection: gut enrichment driven by altered bacterial competition for the strain best capable of modifying neomycin; and host avoidance behavior, which depended on the conserved JNK homolog KGB-1, enabling preference and acquisition of neomycin-protective bacteria. We further tested the consequences of adaptation, considering that enrichment for protective strains may represent dysbiosis. We found that neomycin-adapted gut microbiomes caused increased susceptibility to infection as well as an increase in gut lipid storage, suggesting metabolic remodeling. Our proof-of-concept experiments support the feasibility of bacteria-assisted host adaptation and suggest that it may be prevalent. The results also highlight trade-offs between toxin adaptation and other traits of fitness.
