## Supplemental Table 1 for "Microbiome remodeling through bacterial competition and host behavior enables rapid adaptation to environmental toxins"

### Sheet: Fig.2B
treatment	source	g__Chryseobacterium;s__scophthalmum (JUb44)	g__Sphingobacterium;s__multivorum (BIGb0170)	g__Sphingomonas;s__molluscorum (JUb134)	`g__Ochrobactrum;s__vermis (MYb71)	g__Comamonas;s__piscis (BIGb0172);__	g__Lelliottia;s__amnigena (JUb66)	g__Enterobacter;s__hormaechei (CEent1)	g__Pantoea;s__nemavictus (BIGb0393)	g__Acinetobacter;s__guillouiae (MYb10)	g__Pseudomonas;s__lurida (MYb11)	g__Pseudomonas;s__berkeleyensis (MSPm1)	g__Stenotrophomonas;s__indicatrix (JUb19)
No neo	lawn	0.0626096	0.0920835	0.000622464	0.0195781	0.177169	0.0997328	8.84555e-05	0	0.126949	0.00382128	0.138154	0.279192
No neo	worms	0.0130646	0.0259281	0	0.180793	0.0449052	0.421483	0.000527607	0.00100497	0.0333649	0.14562	0.0466053	0.0867035
No neo	worms	0.0559375	0.0750487	0.000152715	0.0893385	0.0952944	0.328382	0.000381788	0	0.0304558	0.00842989	0.0120645	0.304514
Neo	lawn	0.0556786	0.152144	8.48073e-05	0.113339	0.251643	0.00266883	0	0	0.0287618	0.00015023	4.24036e-05	0.395487
Neo	worms	0.0111576	0.00307417	0.000241181	0.0192108	0.0131616	0.000309386	0	2.8126e-06	0.00176913	9.8441e-05	0	0.950975
Neo	worms	0.00575445	0.00361842	4.59597e-05	0.0343319	0.0867277	7.00339e-05	2.55332e-06	0	0.000513582	0	0	0.868935

### Sheet: Fig.2C
Colonization+toxicity	source	Experiments	g__Chryseobacterium;s__scophthalmum (JUb44)	g__Sphingobacterium;s__multivorum (BIGb0170)	g__Sphingomonas;s__molluscorum (JUb134)	`g__Ochrobactrum;s__vermis (MYb71)	g__Comamonas;s__piscis (BIGb0172);__	g__Lelliottia;s__amnigena (JUb66)	g__Enterobacter;s__hormaechei (CEent1)	g__Pantoea;s__nemavictus (BIGb0393)	g__Acinetobacter;s__guillouiae (MYb10)	g__Pseudomonas;s__lurida (MYb11)	g__Pseudomonas;s__berkeleyensis (MSPm1)	g__Stenotrophomonas;s__indicatrix (JUb19)
CeMbio	lawn	exp1	0.0626096	0.0920835	0.000622464	0.0195781	0.177169	0.0997328	8.84555e-05	0	0.126949	0.00382128	0.138154	0.279192
CeMbio	worms	exp1	0.0130646	0.0259281	0	0.180793	0.0449052	0.421483	0.000527607	0.00100497	0.0333649	0.14562	0.0466053	0.0867035
CeMbio	worms	exp1	0.0559375	0.0750487	0.000152715	0.0893385	0.0952944	0.328382	0.000381788	0	0.0304558	0.00842989	0.0120645	0.304514
CeMbio+Neo	lawn	exp1	0.0556786	0.152144	8.48073e-05	0.113339	0.251643	0.00266883	0	0	0.0287618	0.00015023	4.24036e-05	0.395487
CeMbio+Neo	worms	exp1	0.0111576	0.00307417	0.000241181	0.0192108	0.0131616	0.000309386	0	2.8126e-06	0.00176913	9.8441e-05	0	0.950975
CeMbio+Neo	worms	exp1	0.00575445	0.00361842	4.59597e-05	0.0343319	0.0867277	7.00339e-05	2.55332e-06	0	0.000513582	0	0	0.868935
CeMbio	lawn	exp2	0.149157	0.104082	5.41771e-05	0.202948	0.00465923	0.00715138	0	0	0.131016	0.00316394	0.0167407	0.381028
CeMbio	worms	exp2	0	0.000588714	0	0.903271	0.000600979	0.0351757	0.000321953	0	0.000441535	0.00113327	0	0.0584667
CeMbio	worms	exp2	0.000366784	0.00969358	0	0.540915	0.00134487	0.0219808	2.2924e-05	0	0.000995556	3.66784e-05	0.000183392	0.424461
CeMbio	worms	exp2	6.90153e-05	0.000414092	0	0.939522	8.05178e-05	0.0245694	0.000181165	0	0.000138031	0	0	0.0350253
CeMbio+Neo	lawn	exp2	0.10033	0.0316675	0	0.041883	0	2.70431e-05	0	0	2.70431e-05	0	4.73254e-05	0.826018
CeMbio+Neo	worms	exp2	0	0.000817294	0	0.0410009	0	0	0	0	0	0.000381404	0	0.9578
CeMbio+Neo	worms	exp2	0.000130365	0.00173199	9.77734e-05	0.0392071	8.69097e-05	9.31176e-05	0	0	5.58705e-05	2.60729e-05	0	0.958571
CeMbio+Neo	worms	exp2	0.000391444	0.00172888	0	0.0194091	3.80571e-05	0.000195722	0	0	9.7861e-05	9.1337e-05	0	0.978048
CeMbio	lawn	exp3	0.147733	0.170461	0.000144015	0.0647281	0.0312774	0	0	0	0.250049	0.00531546	0.13159	0.198701
CeMbio	worms	exp3	0.0268827	0.056869	0.000273848	0.464434	0.022832	0	0	0	0.0206983	0.00549977	0.0227179	0.379792
CeMbio	worms	exp3	0.0250724	0.0536878	0	0.466174	0.0248655	0	0	0	0.0257577	0.00374987	0.0202234	0.38047
CeMbio+Neo	lawn	exp3	0.291065	0.187228	0.000361479	0.113662	5.56122e-05	0	0	0	0.00202058	0.000444898	0.000519047	0.404644
CeMbio+Neo	worms	exp3	0.00891176	0.00908917	0	0.2077	2.72948e-05	0	0	0	0.000532249	0	5.45896e-05	0.773685
CeMbio+Neo	worms	exp3	0.00708731	0.00750053	0	0.205081	1.25218e-05	0	0	0	0.000400696	0	2.50435e-05	0.779893
CeMbio	lawn	exp4	0	0.151973	0.000559359	0.10932	0.00486332	0.0776511	4.66133e-05	0	0.221473	7.45813e-05	0.0133197	0.42072
CeMbio, then OP50	worms	exp4	0.0191516	0.180699	0.0564796	0.0634619	0.000103442	0.628014	0.000310327	0.00053199	0.0375939	0	0.000155164	0.0134992
CeMbio, then OP50	worms	exp4	0.0182028	0.0987768	0.0383091	0.173016	0	0.539569	0.000312302	0.000267688	0.0904785	0	0.00171766	0.0393501
CeMbio, then OP50	worms	exp4	0.00794651	0.144404	0	0.033794	0	0.686647	0.000448593	0.000170893	0.0455429	0	0.00104672	0.0799991
CeMbio, then OP50+Neo	worms	exp4	6.19096e-06	0.00524374	0	0.0068472	0	0.0231975	2.16684e-05	0	0	0.000485371	3.25025e-05	0.964166
CeMbio, then OP50+Neo	worms	exp4	0	0.00619903	0	0.00216614	0	0.0165643	8.80544e-06	0	0	0	0.000757268	0.974304
CeMbio, then OP50+Neo	worms	exp4	0	0.00475787	0	0.0133276	0	0.0316188	6.92701e-06	0	0	0	0.00101134	0.949277
CeMbio	lawn	exp5	0.113846	0.0977898	0.000103685	0.0231218	0.00826024	0.00702096	0	0	0.280424	0.00020737	0.0296539	0.439573
CeMbio, then OP50	worms	exp5	0	0	0	0.745974	0	0.204567	0.000235521	0	0.00116639	0.00477323	0	0.0432836
CeMbio, then OP50	worms	exp5	0	0.00490377	0	0.682839	0	0.245922	0.000601514	0	0	0.0168103	0	0.0489232
CeMbio, then OP50+Neo	worms	exp5	0.00128231	0.00905314	0	0.0715403	0	0	0	0.000282109	2.56463e-05	0	0	0.917816
CeMbio, then OP50+Neo	worms	exp5	0.00405611	0.00456312	0	0.0493916	0	0.00211256	0	0.000225339	2.81674e-05	0	0	0.939623

### Sheet: Fig.3F
CeMBio setup	Worm strain/exposure	g__Chryseobacterium;s__scophthalmum (JUb44)	g__Sphingobacterium;s__multivorum (BIGb0170)	g__Sphingomonas;s__molluscorum (JUb134)	`g__Ochrobactrum;s__vermis (MYb71)	g__Comamonas;s__piscis (BIGb0172);__	g__Lelliottia;s__amnigena (JUb66)	g__Enterobacter;s__hormaechei (CEent1)	g__Pantoea;s__nemavictus (BIGb0393)	g__Acinetobacter;s__guillouiae (MYb10)	g__Pseudomonas;s__lurida (MYb11)	g__Pseudomonas;s__berkeleyensis (MSPm1)	g__Stenotrophomonas;s__indicatrix (JUb19)
Spatially segregated	wt, no Neo	0.189849	0.000923965	0.000821303	0.066025	0.00454283	0	0	0	0.0118576	0.00827719	0.00146295	0.71624
Spatially segregated	wt, no Neo	0.00215719	0.00171724	0.000198689	0.123868	0.00780563	0	0	0	0.00292356	0.00418665	0.134399	0.722744
Spatially segregated	kgb-1, no Neo	0.00145976	0.00166645	0.000129182	0.27769	0.0386643	0	0	0	0.00116264	0.0308229	0.00242863	0.645976
Spatially segregated	kgb-1, no Neo	0.00174225	0.00191647	3.73339e-05	0.26471	0.0372468	0	0	0	0.00048534	0.0222385	0.00266315	0.668961
Spatially segregated	wt, Neo	0.00277284	0.00284854	0.0274066	0.039785	0.000482644	0	0	0	0.00337851	0.0103059	0	0.91302
Spatially segregated	wt, Neo	0.00241935	0.000466893	0	0.0304011	0	0	0	0	0.00164474	0	0	0.965068
Spatially segregated	kgb-1, Neo	0.021338	0.163098	0	0.456626	0.000133438	0	0	0	0.000618669	0	7.27846e-05	0.358112
Spatially segregated	kgb-1, Neo	0.0288735	0.0391862	0.00239527	0.425256	0.00107236	0	0	0	0.000200441	0	0.000270595	0.502746
Mixed	wt, no Neo	0.0268827	0.056869	0.000273848	0.464434	0.022832	0	0	0	0.0206983	0.00549977	0.0227179	0.379792
Mixed	wt, no Neo	0.0250724	0.0536878	0	0.466174	0.0248655	0	0	0	0.0257577	0.00374987	0.0202234	0.38047
Mixed	kgb-1, no Neo	0.0417923	0.109473	3.28814e-05	0.340191	0.0196631	0	0	0	0.124412	0.000964521	0.00407729	0.359394
Mixed	kgb-1, no Neo	0.0417397	0.109873	9.16853e-05	0.34594	0.0178328	0	0	0	0.120085	0.000802246	0.00367887	0.359956
Mixed	wt, Neo	0.00891176	0.00908917	0	0.2077	2.72948e-05	0	0	0	0.000532249	0	5.45896e-05	0.773685
Mixed	wt, Neo	0.00708731	0.00750053	0	0.205081	1.25218e-05	0	0	0	0.000400696	0	2.50435e-05	0.779893
Mixed	kgb-1, Neo	0.060075	0.150317	1.03524e-05	0.104518	1.03524e-05	0	0	0	0.000797134	0	0	0.684273
Mixed	kgb-1, Neo	0.0561385	0.141622	0	0.0954093	2.26868e-05	0	0	0	0.000487766	2.26868e-05	0	0.706297
